# Orbitofrontal-hypothalamic projections are disrupted in hypermetabolic murine ALS model and human patients

**DOI:** 10.1101/2020.11.28.402065

**Authors:** David Bayer, Stefano Antonucci, Hans-Peter Müller, Luc Dupuis, Tobias Boeckers, Albert Ludolph, Jan Kassubek, Francesco Roselli

## Abstract

Increased catabolism is a new clinical manifestation of Amyotrophic Lateral Sclerosis. A dysfunction of lateral hypothalamus may drive hypermetabolism in ALS; however, Its causes and anatomical substrates are unknown. We hypothesize that disruption cortico-hypothalamic circuits may impair energy homeostasis in ALS. We used rAAV2 for large-scale projection mapping and image analysis pipeline based on Wholebrain and Ilastik to quantify projections from the forebrain to the latera hypothalamus of the SOD1(G93A) ALS mouse model as well as of the Fus^ΔNLS^ ALS mouse model. Expanded projections from agranular Insula, ventrolateral orbitofrontal and secondary motor cortex to lateral hypothalamus were found in two independent cohorts of the hypermetabolic SOD1(G93A) ALS model. The non-hypermetabolic Fus^ΔNLS^ ALS mouse model display a loss of projections from motor cortex but no change in projections from insula and orbitofronal cortex. 3T DTI-MRI data on 83 ALS patients and 65 controls confirmed the disruption of the orbitofrontal-hypothalamic tract in ALS patients. Converging murine and human data demonstrate the selective disruption of hypothalamic inputs in ALS as a factor contributing to the origin of hypermetabolism.

**Significance statement:** We provide a circuit perspective of the recently identified and medically relevant hyper-metabolic phenotype of Amyotrophic Lateral Sclerosis. We demonstrate the selective involvement of orbitofrontal, insular and motor cortex projections to hypothalamus in murine ALS models and in human patients. The enhanced pipeline for large-scale registration, segmentation projections mapping, the identification of new circuits target of neurodegeneration, and the relevance of these circuits in metabolic disturbances make this work relevant not only for the investigation of ALS but also for other neurodegenerative disease as well as for all conditions characterized by systemic energy imbalances.
