## Supplementary table 1-2 for "Orbitofrontal-hypothalamic projections are disrupted in hypermetabolic murine ALS model and human patients"

### Sheet: Table 1
Coordinate from bregma	Anatomical landmark	Section in Allen´s brain atlas
2.6	first section without AOB	27
2.2	section before beginning of DP	32
2.1	first section with DP	33
1.6	shape of fa	38
1.5	shape of fa	39
1.4	shape of fa	40
1.2	shape of fa	42
1.1	shape of fa	43
1	shape of ccg	44
0.2	shape of aco	52
0.1	shape of aco	53
0	shape of aco and act	54
-0.3	first section with SCH last section without NLOT	57
-1	shape of opt last section with NLOT	64
-1.4	first section with ME shape of otp and int	69
-2.2	first section without ME first section with ventral DG	76
-2.5	Expansion of CA3so	79
-3.1	last section with MM	85

### Sheet: Table 2
	Ipsilateral raw data	Contralateral raw data	Ipsilateral normalized	Contralateral normalized
A13	85.6, ±45.9	10.4, ±6.6	58.5, ±28.2	7.1, ±3.8
AAA	297.6, ±230.0	18.8, ±7.2	225.3, ±128.1	16.3, ±7.4
ACA	2686.2, ±1373.5	897.0, ±468.9	1826.0, ±538.9	599.4, ±232.6
ACB	565.4, ±375.1	9.4, ±10.1	411.8, ±173.1	7.9, ±6.9
ADP	64.4, ±27.3	16.6, ±8.6	48.3, ±10.8	12.5, ±4.1
AHN	1174.0, ±1241.1	111.4, ±91.1	909.7, ±1146.0	84.7, ±77.7
AI	1437.8, ±1365.3	197.0, ±177.6	935.9, ±622.2	117.2, ±82.2
AON	92.2, ±90.1	6.2, ±4.4	64.6, ±41.4	4.1, ±1.6
APN	54.2, ±43.3	5.4, ±1.7	35.4, ±19.1	5.7, ±4.8
AUD	228.6, ±246.6	62.2, ±48.6	138.4, ±129.3	38.0, ±27.4
AVP	207.8, ±99.8	71.6, ±36.0	143.2, ±41.5	49.3, ±22.1
AVPV	242.0, ±43.6	71.2, ±31.5	216.0, ±99.8	70.5, ±57.7
BLA	1263.0, ±670.4	79.6, ±56.3	920.2, ±278.5	52.6, ±28.0
BMA	1405.0, ±744.5	110.4, ±67.5	1009.6, ±381.6	77.4, ±37.9
BST	2108.8, ±774.0	275.6, ±165.1	1613.9, ±236.4	188.0, ±82.2
CEA	440.4, ±315.9	14.4, ±6.8	292.6, ±129.9	12.6, ±7.0
CLA	20.0, ±11.5	4.4, ±2.2	14.8, ±4.9	3.8, ±2.1
CM	132.8, ±65.5	49.2, ±18.7	97.1, ±40.2	37.5, ±7.1
COA	730.4, ±377.3	39.2, ±31.1	539.2, ±179.2	25.4, ±17
CP	814.4, ±499.4	34.8, ±21.2	581.7, ±185.8	23.0, ±7.0
DMH	1510.0, ±729.1	233.8, ±115.7	1039.7, ±290.7	160.3, ±50
DP	618.4, ±249.1	192.2, ±128.9	535.8, ±289.4	131.5, ±54.3
ECT	255.8, ±139.4	79.0, ±50.1	172.5, ±48.9	50.5, ±26.3
ENTl	144.8, ±96.2	28.6, ±18.1	98.2, ±46.0	18.1, ±10.3
EP	252.0, ±241.5	9.4, ±8.1	175.9, ±109.7	5.8, ±4.8
FS	59.8, ±45.7	1.0, ±0.9	48.2, ±31.9	0.7, ±0.7
GP	133.8, ±83.9	9.8, ±10.7	90.2, ±27.0	6.0, ±5.3
GU	503.2, ±399.3	77.0, ±63.8	343.9, ±186.6	49.7, ±28.3
IA	127.4, ±90.9	8.0, ±5.8	92.8, ±70.4	6.5, ±5.0
ILA	2627.2, ±896.1	1192.2, ±548.6	2089.0, ±476.3	834.9, ±188.3
IMD	145.8, ±74.4	55.8, ±29.8	103.6, ±34.6	37.5, ±11.9
LH	188.4, ±99.4	32.6, ±17.2	127.9, ±41.1	21.8, ±9.0
LHA	Injection	845.8, ±509.0	Injection	573.8, ±167.2
LPO	1251.6, ±447.7	173.2, ±113.4	1000.5, ±271.0	120.5, ±51.3
LS	1453.4, ±583.2	179.6, ±78.9	1169.3, ±436.5	127.3, ±23.3
MA	139.6, ±177.3	5.8, ±4.1	97.8, ±90.1	6.0, ±6.1
MEA	712.8, ±691.0	72.4, ±103.5	499.2, ±437.3	46.6, ±66.8
MEPO	252.8, ±96.0	204.6, ±71.7	207.2, ±71.9	169.9, ±57.2
MM	126.0, ±105.5	55.2, ±49.2	86.8, ±54.7	36.4, ±29.1
MOp	1006.4, ±1321.7	71.6, ±74.0	576.5, ±705.8	40.4, ±38.2
MOs	2292.6, ±2310.5	273.6, ±224.4	1391.5, ±1146.2	168.8, ±103.4
MPN	701.2, ±246.6	177.2, ±104.2	551.6, ±124.7	121.4, ±56.4
MPO	1752.4, ±543.1	436.4, ±213.4	1384.5, ±259.7	306.7, ±83.4
MS	323.0, ±157.8	58.4, ±29.3	240.5, ±56.7	47.0, ±16.7
NDB	288.2, ±281.3	34.4, ±24.5	202.7, ±126.0	24.7, ±20.6
NLOT	74.0, ±40.3	8.0, ±5.4	55.9, ±20.7	5.5, ±3.1
OLF	125.4, ±76.6	19.0, ±11.4	97.4, ±39.3	13.5, ±4.9
ORBl	306.6, ±425.5	41.8, ±68.5	168.7, ±213.7	22.7, ±34.6
ORBm	515.4, ±261.3	142.6, ±120.6	421.2, ±183.3	104.2, ±53.7
ORBvl	184.8, ±193.9	31.4, ±42.7	110.2, ±90.7	18.6, ±20.7
OT	58.4, ±74.6	1.8, ±1.7	37.9, ±35.2	1.5, ±1.0
OV	28.2, ±9.0	17.2, ±4.2	24.9, ±12.4	16.2, ±9.8
PA	398.4, ±541.0	156.2, ±271.9	252.9, ±347.2	99.8, ±175.5
PAA	31.2, ±11.4	2.6, ±0.8	25.3, ±7.4	2.5, ±1.5
PD	17.8, ±7.0	3.6, ±3.8	14.7, ±5.9	2.6, ±2.3
PERI	235.0, ±141.4	60.8, ±34.0	156.4, ±61.6	39.9, ±15.5
PH	1304.0, ±428.6	662.0, ±209.6	1043.6, ±248.9	528.6, ±123.8
PIR	667.0, ±677.1	27.0, ±12.9	444.4, ±302.3	20.2, ±6.7
PL	1576.0, ±554.1	653.6, ±330.0	1239.8, ±254.5	466.9, ±93.6
PS	33.2, ±20.0	2.8, ±2.5	22.2, ±6.3	1.8, ±1.5
PST	37.0, ±26.9	4.0, ±4.6	41.3, ±47.5	2.9, ±2.5
PSTN	160.2, ±59.7	16.6, ±12.9	168.5, ±158.2	11.4, ±5.6
PTL	199.4, ±198.2	17.0, ±11.1	121.9, ±104.4	11.2, ±5.0
PV	239.8, ±164.1	46.2, ±27.2	171.9, ±111.7	34.1, ±14.2
PVH	449.2, ±210.4	72.4, ±46.7	339.2, ±164.4	50.9, ±33.3
PVT	960.4, ±475.5	332.4, ±231.1	686.5, ±334.9	242.4, ±193.1
RE	461.0, ±379.7	176.4, ±122.5	356.0, ±347.2	134.9, ±109.3
RSP	331.8, ±297.9	47.6, ±32.1	198.7, ±152.4	30.7, ±15.4
SF	57.8, ±32.7	13.6, ±6.0	41.9, ±21.1	9.7, ±3.6
SI	1278.0, ±723.9	71.8, ±65.0	982.8, ±364.2	46.3, ±28.1
SS	700.6, ±860.7	57.4, ±49.5	407.5, ±454	40.5, ±25.0
STN	124.4, ±78.1	20.0, ±11.8	116.4, ±96.7	13.2, ±5.1
SUM	475.2, ±235.5	211.4, ±145.1	370.8, ±110.8	144.5, ±54.0
TEa	205.6, ±122.0	78.6, ±58.0	136.7, ±45.9	49.3, ±29.6
TRS	27.8, ±18.0	20.4, ±19.1	24.1, ±16.7	14.6, ±11.3
TT	929.4, ±512.0	214.6, ±194.3	802.0, ±531.2	131.0, ±95.0
TU	531.4, ±445.1	60.8, ±36.4	353.3, ±263.6	41.7, ±18.4
VIS	68.4, ±49.9	5.0, ±4.1	42.7, ±26.3	3.6, ±3.7
VISC	138.6, ±109.1	22.0, ±21.0	86.0, ±49.0	14.3, ±9.3
VLPO	57.4, ±30.1	17.8, ±15.3	40.3, ±11.4	11.3, ±9.3
VM	821.2, ±745.3	84.8, ±34.6	523.4, ±351.8	63.8, ±20.3
VMH	1462.6, ±799.9	187.4, ±149.2	1004.7, ±629.3	137.7, ±133.4
VP	163.2, ±158.4	28.0, ±12.4	110.7, ±75.8	21.4, ±5.6
ZI	1829.0, ±912.2	263.0, ±107.7	1374.4, ±334.2	194.9, ±34.7
